# *Hif-2α* programmes oxygen chemosensitivity in chromaffin cells

**DOI:** 10.1101/2023.07.14.548982

**Authors:** Maria Prange-Barczynska, Holly A. Jones, Yoichiro Sugimoto, Xiaotong Cheng, Joanna D. C. C. Lima, Indrika Ratnayaka, Gillian Douglas, Keith J. Buckler, Peter J. Ratcliffe, Thomas P. Keeley, Tammie Bishop

**Author notes:** **Correspondence to:** Peter J. Ratcliffe, Thomas P. Keeley and Tammie Bishop, Target Discovery Institute, Roosevelt Drive, Oxford, OX3 7FZ, UK. **Authorship note:** MPB, HAJ and YS are joint first authors. PJR, TPK and TB are co-senior authors.

## Abstract

The study of transcription factors that determine specialised neuronal functions has provided invaluable insights into the physiology of the nervous system. Peripheral chemoreceptors are neurone-like electro-physiologically excitable cells that link the oxygen content of arterial blood to the neuronal control of breathing. In the adult, this oxygen chemosensitivity is exemplified by the Type I cells of the carotid body and recent work has revealed one isoform of the transcription factor HIF, HIF-2α, to have a non-redundant role in the development and function of that organ. Here we show that the activation of HIF-2α, including isolated overexpression alone, is sufficient to induce oxygen chemosensitivity in the otherwise unresponsive adult adrenal medulla. This phenotypic change in the adrenal medulla was associated with retention of extra-adrenal paraganglioma-like tissues that resemble the foetal organ of Zuckerkandl and also manifest oxygen chemosensitivity. Acquisition of chemosensitivity was associated with changes in the adrenal medullary expression of classes of genes that are ordinarily characteristic of the carotid body, including G-protein regulators and atypical subunits of mitochondrial cytochrome oxidase. Overall, the findings suggest that, at least in certain tissues, HIF-2α acts as a phenotypic driver for cells that display oxygen chemosensitivity, providing a route to mechanistic understanding.
