## Supplementary Table 2 for "*Hif-2α* programmes oxygen chemosensitivity in chromaffin cells"

### Sheet: Supplementary Table 2
			TPM				CB vs AM			AM Phd2ko vs AM wild-type
Pathway	Gene ID	Gene name	CB wild-type	CB Phd2KO	AM wild-type	AM Phd2KO	log2fc	padj	class	log2fc	padj	class
HIF pathway	ENSMUSG00000024140	Epas1	393.186	298.597	38.316	72.0888	3.08267	4.20759e-11	CB specific	0.872712	0.0012185	PHD2KO_induced
Mitochondria	ENSMUSG00000009876	Cox4i2	798.299	1142.52	44.3674	455.253	3.87968	5.02413e-15	CB specific	3.3133	1.81625e-26	PHD2KO_induced
	ENSMUSG00000093550	Higd1c	1203.17	1064.29	4.48785	25.0078	7.72976	1.16806e-22	CB specific	2.76364	0.792671	Others
	ENSMUSG00000040280	Ndufa4l2	7599.04	9233.83	1471.43	2566.44	2.08327	7.59287e-06	CB specific	0.752003	4.77315e-06	PHD2KO_induced
	ENSMUSG00000013593	Ndufs2	239.532	212.239	526.084	450.556	-1.42157	4.56781e-07	AM specific	-0.258823	0.855503	Others
G protein signalling	ENSMUSG00000026678	Rgs5	10409.9	14279.8	268.944	3203.07	4.98037	1.01583e-30	CB specific	3.51678	3.29334e-169	PHD2KO_induced
	ENSMUSG00000038530	Rgs4	455.336	667.352	94.5588	317.304	1.99766	4.44444e-08	CB specific	1.73416	1.19665e-22	PHD2KO_induced
	ENSMUSG00000020178	Adora2a	18.7935	118.18	2.16947	21.1384	2.82251	0.00271476	CB specific	3.20277	1.05152e-05	PHD2KO_induced
	ENSMUSG00000043366	Olfr78	140.936	95.3831	1.42527	0.386599	6.39367	1.54811e-07	CB specific	-3.09	0.99651	Others
Potassium channel	ENSMUSG00000049265	Kcnk3	102.379	37.0796	202.46	225.122	-1.27153	0.0219316	AM specific	0.0942786	1	Others
	ENSMUSG00000036760	Kcnk9	6.10327	5.78268	5.30167	6.30392	-0.059256	0.966171	Others	0.299428	1	Others
CO/NO signalling	ENSMUSG00000005413	Hmox1	1.80648	4.02985	39.9049	49.7172	-4.83897	0.240854	Others	0.256435	1	Others
	ENSMUSG00000004070	Hmox2	103.289	109.118	70.4186	88.1913	0.275812	0.650431	Others	0.267358	1	Others
	ENSMUSG00000029361	Nos1	0.140562	0.941686	0	0.444557	6.05586		Others	8.00407	0.198817	Others
	ENSMUSG00000020826	Nos2	0	0.0545687	0	0.296714			Others	3.92933		Others
	ENSMUSG00000028978	Nos3	9.20204	19.3143	5.09536	4.49918	0.584847	0.545605	Others	-0.333417	1	Others
	ENSMUSG00000052920	Prkg1	8.75075	3.9193	3.03981	1.4017	1.2678	0.183606	Others	-1.32065	0.99651	Others
	ENSMUSG00000029334	Prkg2	15.1976	13.0045	56.7476	64.8589	-2.16056	2.37928e-10	AM specific	0.1976	1	Others
	ENSMUSG00000041624	Gucy1a2	0.442005	1.47424	1.87024	0.403583	-2.34714	0.466489	Others	-3.46824	0.900858	Others
	ENSMUSG00000033910	Gucy1a1	35.9653	36.0931	30.5754	27.8304	-0.046428	0.948597	Others	-0.207809	1	Others
	ENSMUSG00000021933	Gucy1b2	1.51783	0	0.530412	0.880571	1.18569	0.899016	Others	0.144271	1	Others
	ENSMUSG00000028005	Gucy1b1	37.4589	40.9582	21.6478	19.4083	0.496776	0.43471	Others	-0.210572	1	Others
	ENSMUSG00000022489	Pde1b	52.9834	18.7548	11.5249	13.7028	1.92017	0.000210496	CB specific	0.148863	1	Others
	ENSMUSG00000004347	Pde1c	4.98066	9.40592	0.516491	0.218658	2.94645	0.0168759	CB specific	-1.45908	1	Others
	ENSMUSG00000041741	Pde3a	22.526	10.3903	6.7054	5.24164	1.468	0.0139144	CB specific	-0.437068	1	Others
	ENSMUSG00000030671	Pde3b	0.839009	1.94173	1.46993	1.6468	-1.0239	0.81907	Others	1.31237	1	Others
	ENSMUSG00000032177	Pde4a	12.2465	14.5554	10.8391	15.7	-0.126714	0.906459	Others	0.49629	1	Others
	ENSMUSG00000028525	Pde4b	24.5587	31.9374	4.65027	8.53061	2.10304	0.0355945	CB specific	0.838049	0.998019	Others
	ENSMUSG00000021699	Pde4d	9.59515	11.3219	1.26184	4.21091	2.64483	0.000242417	CB specific	1.71453	0.952906	Others
	ENSMUSG00000026239	Pde6d	258.676	257.378	179.519	177.278	0.255903	0.650933	Others	-0.0483185	1	Others
	ENSMUSG00000019990	Pde7b	8.86862	3.80313	1.63633	2.54987	2.137	0.252265	Others	0.991487	1	Others
	ENSMUSG00000025584	Pde8a	5.18598	4.11295	5.7046	2.57801	-0.389408	0.854359	Others	-1.18684	0.908706	Others
	ENSMUSG00000021684	Pde8b	5.21076	2.32389	5.84947	6.89257	-0.455464	0.752157	Others	0.164312	1	Others
	ENSMUSG00000041119	Pde9a	12.5404	12.6849	1.79327	6.59032	2.6184	0.154578	Others	2.10978	0.598945	Others
	ENSMUSG00000023868	Pde10a	10.5465	18.0218	10.2499	6.03199	-0.275303	0.90972	Others	-0.759274	1	Others
	ENSMUSG00000038170	Pde4dip	11.613	6.94242	4.90836	7.50409	0.960338	0.201092	Others	0.482045	1	Others
H2S metabolism	ENSMUSG00000024039	Cbs	4.83664	0.197713	0.096887	0.788044	5.4552	0.158743	Others	-0.0778325		Others
	ENSMUSG00000028179	Cth	1.33831	0	3.66137	3.06662	-1.7182	0.613449	Others	-0.668508	1	Others
	ENSMUSG00000071711	Mpst	0	0.778395	1.98022	0.569423	-7.21332		Others	-3.77171	1	Others
	ENSMUSG00000025190	Got1	32.0924	22.2673	60.5014	56.1514	-1.17038	0.407092	Others	-0.139775	1	Others
	ENSMUSG00000031672	Got2	19.2137	38.2203	44.3117	43.0645	-1.5087	0.00614439	AM specific	-0.04784	1	Others
	ENSMUSG00000005803	Sqor	34.6893	23.738	21.8368	26.0698	0.37292	0.797092	Others	0.296922	1	Others
	ENSMUSG00000064254	Ethe1	44.9828	39.2844	36.9586	31.0471	-0.0148841	0.992545	Others	-0.307125	1	Others
	ENSMUSG00000049858	Suox	21.7897	20.3127	25.4325	22.6793	-0.4919	0.629882	Others	-0.252816	1	Others
NADPH oxidase	ENSMUSG00000031257	Nox1	0.294395	0.260909	0.101494	0.337231	1.37932		Others	-0.913593		Others
	ENSMUSG00000015340	Cybb	10.9443	14.9556	18.0868	22.413	-1.02061	0.0477923	AM specific	0.243451	1	Others
	ENSMUSG00000023802	Nox3	0	0.244792	0	0			Others			Others
	ENSMUSG00000030562	Nox4	9.47114	9.35131	0.929345	3.53198	3.09881	0.00091428	CB specific	2.07445	0.759056	Others
AMPK signalling	ENSMUSG00000050697	Prkaa1	10.2548	18.6542	15.7118	16.6168	-0.921199	0.0657183	AM specific	0.0540458	1	Others
	ENSMUSG00000028518	Prkaa2	1.62043	1.6209	1.68039	1.45938	-0.327618	0.855042	Others	-0.252462	1	Others
	ENSMUSG00000003068	Stk11	46.8999	19.8839	16.9998	14.1077	1.18527	0.0500742	CB specific	-0.329031	1	Others
	ENSMUSG00000069631	Strada	12.684	12.4773	3.67285	13.162	1.53249	0.0728593	CB specific	1.80712	0.270448	Others
	ENSMUSG00000036707	Cab39	23.4632	17.8821	12.1895	10.7535	0.672363	0.478897	Others	-0.217447	1	Others
